# SARS-CoV-2 infects lung epithelial cells and induces senescence and an inflammatory response in patients with severe COVID-19

**DOI:** 10.1101/2021.01.02.424917

**Authors:** Konstantinos Evangelou, Dimitris Veroutis, Periklis G. Foukas, Koralia Paschalaki, Nefeli Lagopati, Marios Dimitriou, Angelos Papaspyropoulos, Orsalia Hazapis, Aikaterini Polyzou, Sophia Havaki, Athanassios Kotsinas, Christos Kittas, Athanasios G. Tzioufas, Laurence de Leval, Demetris Vassilakos, Sotirios Tsiodras, Ioannis Karakasiliotis, Peter J Barnes, Vassilis G. Gorgoulis

## Abstract

**Rationale:** SARS-CoV-2 infection of the respiratory system can progress to a life threatening multi-systemic disease, mediated via an excess of cytokines (“cytokine storm”), but the molecular mechanisms are poorly understood.

**Objectives:** To investigate whether SARS-CoV-2 may induce cellular senescence in lung epithelial cells, leading to secretion of inflammatory cytokines, known as the senescence-associated secretory phenotype (SASP).

**Methods:** Autopsy lung tissue samples from eleven COVID-19 patients and sixty age-matched non-infected controls were analysed by immunohistochemistry for SARS-CoV-2 and markers of cellular senescence (SenTraGor, p16^INK4A^) and key SASP cytokines (interleukin-1β, interleukin-6). We also investigated whether SARS-CoV-2 infection of an epithelial cell line induces senescence and cytokine secretion.

**Measurements and Main Results:** SARS-CoV-2 was detected by immunocytochemistry and electron microscopy predominantly in alveolar type-2 (AT2) cells, which also expressed the angiotensin-converting-enzyme 2 (ACE2), a critical entry receptor for this virus. In COVID-19 samples, AT2 cells displayed increased markers of senescence [p16^INK4A^, SenTraGor staining positivity in 12±1.2% of cells compared to 1.7±0.13% in non-infected controls (p<0.001)], with markedly increased expression of interleukin-1β and interleukin-6 (p<0.001). Infection of epithelial cells (Vero E6) with SARS-CoV-2 *in-vitro* induced senescence and DNA damage (increased SenTraGor and γ-H2AX), and reduced proliferation (Ki67) compared to uninfected control cells (p<0.01).

**Conclusions:** We demonstrate that in severe COVID-19 patients, AT2 cells are infected with SARS-CoV-2 and show senescence and expression of proinflammatory cytokines. We also show that SARS-CoV-2 infection of epithelial cells may induce senescence and inflammation, indicating that cellular senescence may be an important molecular mechanism of severe COVID-19.
