## Supplementa Table 1 for "SARS-CoV-2 infects lung epithelial cells and induces senescence and an inflammatory response in patients with severe COVID-19"

### Sheet: COVID-19
Suppl Table 1A: Clinicopathological characteristics of COVID-19 cases examined along with G2 antibody, senescence, IL-6 and IL-1b evaluation results in the corresponding lung tissues
CASE	SEX	AGE	DATE OF DEATH	DATE OFCOVID-19 TEST	HOSPITALIZED DAYS	DAYS IN INTENSIVE CARE UNIT	RESPIRATORY ASSISTANCE	TREATMENTS	COMORBIDITIES	MOLECULAR TEST	G2 EVALUATION		SenTraGor EVALUATION (%)	IL-6 (%)	IL-1b (%)
											Schaefer et al, 20120	Remmelink et al, 2020
A2000026	F	73	2020-03-05	2020-03-01	4	-	NO	Kaletra, Remdesevir	Follicular lymphoma grade 1-2. Mixed type cardiopathy on chemotherapy	Positive	<5/4 mm² (+)	++	9	80	57.42
A2000036	M	87	2020-03-20	2020-03-16	5	4	YES	Reyataz,Co-amoxiciline	Type 2 non-insulin dependent diabetes. Dyslipidemia	Positive	>5-50/4 mm² (+++)	+++	17	52	59.65
A2000038	F	74	2020-03-21	2020-03-12	9	5	YES	Pipéracilline + tazobactam Atanazavir + hydroxychloroquine Remdesevir	Controlled non-smoking asthma with chronic obstructive pulmonary disease (COPD) stage Iib. Pacemacer for rhythmic cardiopathy. Treated anxio-depressive condition.Hiatal hernia. Subtotal thyroidectomy for multinodular goiter	Positive	5-50/4 mm² (++)	+++	12	72.72	68.12
A2000042	M	80	2020-03-28	2020-03-16	13	13	YES	Augmentin+ventolin Tazobactam Plaquénil + Reyataz	COPD stage II	Positive	5-50/4 mm² (++)	+++	13	69.47	75.32
A2000045	M	96	2020-04-01	2020-03-24	8	8	NO	Co-amoxicilline Procalcitonine Hydroxychloroquine	Chronic renal failure. Community-acquired pneumonia in 2019. Right middle and lower pulmonary embolism in 2019.	Positive	<5/4 mm² (+)	++	10	81.62	68
A2000047	M	75	2020-04-02	2020-03-10	7	7	YES		Hypertrophic cardiomyopathy. Pacemaker for complete atrioventricular block. Type 2 non-insulin dependent diabetes. Overweight.	Positive	5-50/4 mm² (++)	+++	11	67.3	47.22
A2000048	M	36	2020-04-02	2020-04-01	2	2	YES		Tetraplegia secondary to AVP (i don`t know what this stands for) in 2007. Post-anoxic encephalopathy. Aspiration pneumonia	Weakly positive	<5/4 mm² (+)	++	9	64.14	49.1
A2000052	M	61	2020-04-16	2020-04-01	18	18	YES	Vancomycine + rifampicine Imipénème Noradrénaline	Ischemic heart disease. Treated arterial hypertension. Type 2 non-insulin dependent diabetes. Lower limb arterial insufficiency. COPD with asthmatic component. Alcohol dependent syndrome. Possible hemochromatosis.	Weakly positive	<5/4 mm² (+)	++	8	78.55	63.67
A2000058	F	72	2020-04-27	2020-04-26	4	4	NO	Co-amoxicilline Pipéracilline – Tazobactam Furosémide	Arterial hypertension. Substituted hypothyroidism. Chronic renal failure. Probable COPD, former smoker. Bipolar disorder under long-term lithium treatment. Lower extremity arterial disease.	Positive	5-50/4 mm² (++)	+++	12	72.36	78.4
A2000062	M	70	2020-05-07	n.c.	34	26	YES	Co-amoxicilline Hydrochloroquine Céfépime Dobutamine Pipéracilline-Tazobactam Méropénème Lévosimendan Aspirine et Clopidogrel Levetiracetam Pipéracilline-Tazobactam et Vancomicine	Ischemic and valvular heart disease. Stends in the circumflex coronary artery (2016) and in the anterior interventricular artery (2019). Pacemaker-defibrillator in 2011. Moderate functional mitral insufficiency. Arterial hypertension. Traumatic right olecranon bursitis (2020). Bilater total knee arthroplasty (2013).	Weakly positive	<5/4 mm² (+)	++	8	58.96	57.43
3403/20 B2	Μ	56	2020-12-11	2020-12-02	10	6	ΥΕS	Dexamethasone, Pregabalin, Insulin therapy, Piperacillin-Tazobactam, Vancomycin, Azithromycin	Decompensated Liver Cirrhosis, Hemophilia A, Type 2 Diabetes, Brain mass under investigation	Positive	>5-50/4 mm² (+++)	+++	21	75.9	58.72

### Sheet: Non Covid-19
Suppl Table 1B: Clinicopathological characteristics of non COVID-19 cases examined along with senescence, IL-6 and IL-1b evaluation results in the corresponding lung tissues
CASE	SEX	AGE	SMOKING	HISTOLOGY	GRADE	T	N	M	STAGE	COMORBIDITIES	SenTraGor EVALUATION (%)	IL-6 (%)	IL-1b (%)
K14	F	72	M	1	3	1	0	0	IA		1	8.52	9.36
K22	M	84	H	1	2	2	0	0	IB		2	13.47	15.78
D30	F	76	H	1	3	2	0	0	IB		2	5.78	7.36
D8	M	80	H	1	3	3	2	0	IIIA		2	7	5.14
D19	M	84	M	2	3	2	0	0	IB		1.6	15.87	14.36
D23	M	76	M	1	2	1	1	0	IIA	Hypertension, Diabetes	1	10.63	12
A23	M	42	M	1	3	2	2	0	IIIA		2	9.4	11.68
D52	M	61	H	2	3	2	0	0	IIA	Coronary artery disease	1.8	12.36	15.92
K53	F	72	H	5	2	1	0	0	IA		1	6.87	9.87
K50	M	70	M	2	2	1	1	0	NA	Hypertension	1.8	4.82	7.84
K42	M	57	H	2	3	2	0	0	IB		2	8.7	8.7
Legend
Smoking	Medium: 30-50 cigarretes/day
	Heavy: > 50 cigarretes/day
Histology	1	Squamous
	2	Adenocarcinoma
	3	Large Cell
	4	Undifferentiated
	5	Other
NA		non-available
